# Death of fruit flies at sunset by *Entomophthora muscae* is driven by a host-independent mechanism

**DOI:** 10.1101/2025.06.18.660419

**Authors:** Leslie Torres Ulloa, Dylan Roy, Angie Minichiello, Fosca Becthold, Benjamin de Bivort, Carolyn Elya

## Abstract

Timing in the natural world is a matter of life or death; consequently, nearly all life on Earth has evolved internal circadian clocks. Many behavior-manipulating parasites exhibit striking daily timing, but whether this is clock-driven has remained unclear. Here, we leveraged the laboratory-tractable zombie fruit fly model, *Drosophila melanogaster* infected by the behavior manipulating fungus *Entomophthora muscae*, to tackle this long standing mystery. Using an automated behavioral paradigm, we found that the timing of death of wild-type flies continues to occur with ∼21 hour periodicity in the absence of environmental cues, indicating that death is controlled by a system-intrinsic clock. Experiments with circadian and photoreception mutants revealed that death is independent of host genotype, suggesting that the host does not drive this rhythm and raising the possibility that timing is dictated by *E. muscae*. Transcriptomic analysis of *in vitro* grown fungus revealed that *E. muscae* maintains rhythmic gene expression independent of the fly host that peaks at sunset and has a free-running period of ∼22 hours. Among cycling genes, we identified a transcript encoding a protein with high homology to *white collar-1*, the blue light sensor and core component of the molecular oscillator in the model ascomycete fungus *Neurospora crassa*. Altogether, our findings suggest that *E. muscae* has an endogenous circadian clock. Given that the host genetic background does not appear to dictate the timing of death, our results suggest that the *E. muscae* clock may be the primary driver of this rhythm. Our work supports a model in which a fungal clock influences fly outcomes, suggesting that endogenous parasitic clocks may play a broader role in the temporal coordination of host manipulation.
