## Supplementary File 2 for "Death of fruit flies at sunset by *Entomophthora muscae* is driven by a host-independent mechanism"

### Sheet: Sheet1
Group	Gene	Putative ID	Notable features	LD phase	DD phase	Phase delta	PFAM	InterPro	SignalP	Membrane	#AA
metabolism	DSO57_1002569	DESI1		8.80656	9.23653	0.429972	PF05903	IPR008580 PPPDE peptidase domain;IPR042266 PPPDE peptidase domain superfamily			600
signaling	DSO57_1002592	KinE-superfamily TMAO_torS superfamily		12.4556	11.0592	-1.39641	PF00072;PF00512;PF02518	IPR000014 PAS domain;IPR001789 Signal transduction response regulator, receiver domain;IPR003594 Histidine kinase/HSP90-like ATPase;IPR003661 Signal transduction histidine kinase, dimerisation/phosphoacceptor domain;IPR004358 Signal transduction histidine kinase-related protein, C-terminal;IPR005467 Histidine kinase domain;IPR011006 CheY-like superfamily;IPR035965 PAS domain superfamily;IPR036097…			701
transport	DSO57_1002842	Vnx1p		11.7549	9.45838	-2.29654					326
transport	DSO57_1003020	KIF11_1		12.8793	11.7536	-1.12569	PF16796	IPR001752 Kinesin motor domain;IPR027417 P-loop containing nucleoside triphosphate hydrolase;IPR036961 Kinesin motor domain superfamily			138
DNA binding	DSO57_1003339	CCHC-type zinc finger protein		13.1709	11.8804	-1.29052	PF00098;PF13917	IPR001878 Zinc finger, CCHC-type;IPR036875 Zinc finger, CCHC-type superfamily			236
RNA processing	DSO57_1003661	Tho3		12.0928	11.4878	-0.60491	PF00400;PF07676;PF12894	IPR001680 WD40 repeat;IPR015943 WD40/YVTN repeat-like-containing domain superfamily;IPR017986 None;IPR019775 WD40 repeat, conserved site;IPR020472 G-protein beta WD-40 repeat;IPR024977 Anaphase-promoting complex subunit 4, WD40 domain;IPR036322 WD40-repeat-containing domain superfamily;IPR040132 TREX component Tex1/THOC3			436
chaperones	DSO57_1003835	DnaJ		11.6274	10.7009	-0.92656	PF00226	IPR001623 DnaJ domain;IPR036869 Chaperone J-domain superfamily		1 (o407-430i)	468
unknown	DSO57_1004864	Unknown	signal peptide	21.0737	1.82539	4.7			SignalP(1-19,cutsite=ASS-QA,prob=0.5007)		194
chaperones	DSO57_1007651	HSP-20 family		11.8871	10.9741	-0.913	PF00011;PF17886	IPR002068 Alpha crystallin/Hsp20 domain;IPR008978 HSP20-like chaperone;IPR031107 Small heat shock protein HSP20			144
chaperones	DSO57_1007654	HSP-20 family		11.8828	10.9295	-0.95335	PF00011;PF17886	IPR002068 Alpha crystallin/Hsp20 domain;IPR008978 HSP20-like chaperone;IPR031107 Small heat shock protein HSP20			144
transport	DSO57_1007682	NTF2_2		11.5213	10.6575	-0.86378	PF02136	IPR002075 Nuclear transport factor 2;IPR018222 Nuclear transport factor 2, eukaryote;IPR032710 NTF2-like domain superfamily			134
metabolism	DSO57_1007850	Peptidase S1	signal peptide	11.7065	11.897	0.19053		IPR009003 Peptidase S1, PA clan;IPR043504 Peptidase S1, PA clan, chymotrypsin-like fold	SignalP(1-34,cutsite=QEA-DP,prob=0.1293)		258
RNA processing	DSO57_1008787	Ribonuclease Z		12.086	11.9183	-0.16769	PF12706	IPR001279 Metallo-beta-lactamase;IPR036866 Ribonuclease Z/Hydroxyacylglutathione hydrolase-like			722
unknown	DSO57_1009136	Unknown	signal peptide	1.13402	1.15003	0.016016			SignalP(1-19,cutsite=VDA-SP,prob=0.8534)		153
metabolism	DSO57_1009172	AMD1_2		11.5059	11.6655	0.15959		IPR032466 Metal-dependent hydrolase			233
DNA binding	DSO57_1009395	FAR1 domain		9.59074	8.16399	-1.42675	PF03101	IPR004330 FAR1 DNA binding domain			187
DNA binding	DSO57_1011895	FAR1 domain		1.0417	6.63213	5.59043	PF03101	IPR004330 FAR1 DNA binding domain			203
unknown	DSO57_1012176	Unknown	signal peptide	9.1894	12.1176	2.9282			SignalP(1-15,cutsite=VVG-FD,prob=0.5258)		406
unknown	DSO57_1013256	Unknown	GPCR-like	11.8781	15.9182	4.04002				7 (o6-29i41-63o83-104i111-131o157-179i210-230o242-260i)	319
unknown	DSO57_1014401	Unknown	transmembrane	9.91398	14.4343	4.52029				5 (o32-52i59-77o105-127i163-186o201-220i)	277
chaperones	DSO57_1014412	HSP-20 family		11.8731	11.0224	-0.8507	PF00011;PF17886	IPR002068 Alpha crystallin/Hsp20 domain;IPR008978 HSP20-like chaperone;IPR031107 Small heat shock protein HSP20			144
metabolism	DSO57_1014762	NADP-ME		11.2861	11.3789	0.09288	PF00390;PF03949	IPR001891 Malic oxidoreductase;IPR012301 Malic enzyme, N-terminal domain;IPR012302 Malic enzyme, NAD-binding;IPR015884 Malic enzyme, conserved site;IPR036291 NAD(P)-binding domain superfamily;IPR037062 Malic enzyme, N-terminal domain superfamily			630
RNA processing	DSO57_1016884	LAS1_1		11.9831	11.8083	-0.17485	PF04031	IPR007174 Las1			455
unknown	DSO57_1016932	Unknown	signal peptide	0	0	0			SignalP(1-21,cutsite=VDA-SP,prob=0.5931)		232
transport	DSO57_1017186	MYO2_4		11.3442	11.7799	0.43567		IPR001609 Myosin head, motor domain;IPR027417 P-loop containing nucleoside triphosphate hydrolase;IPR036961 Kinesin motor domain superfamily			246
DNA binding	DSO57_1018521	Gal4 superfamily		2.08337	5.39694	3.31357	PF00172	IPR001138 Zn(2)-C6 fungal-type DNA-binding domain;IPR036864 Zn(2)-C6 fungal-type DNA-binding domain superfamily			295
DNA binding	DSO57_1019068	CCHC-type zinc finger protein		13.0358	11.9953	-1.0405	PF00098;PF13917	IPR001878 Zinc finger, CCHC-type;IPR036875 Zinc finger, CCHC-type superfamily			236
unknown	DSO57_1020463	Unknown	signal peptide	8.12946	11.248	3.1185			SignalP(1-15,cutsite=VAG-VD,prob=0.4768)		406
metabolism	DSO57_1021015	GCD		9.68375	9.50575	-0.177993	PF00441;PF02770;PF02771;PF08028	IPR006089 Acyl-CoA dehydrogenase, conserved site;IPR006091 Acyl-CoA oxidase/dehydrogenase, central domain;IPR009075 Acyl-CoA dehydrogenase/oxidase C-terminal;IPR009100 Acyl-CoA dehydrogenase/oxidase, N-terminal and middle domain superfamily;IPR013786 Acyl-CoA dehydrogenase/oxidase, N-terminal;IPR036250 Acyl-CoA dehydrogenase-like, C-terminal;IPR037069 Acyl-CoA dehydrogenase/oxidase, N-terminal do…			425
transport	DSO57_1024668	DRS2_2		11.4522	11.0576	-0.39463	PF00122;PF13246;PF16209;PF16212	IPR001757 P-type ATPase;IPR006539 P-type ATPase, subfamily IV;IPR008250 P-type ATPase, A domain superfamily;IPR018303 P-type ATPase, phosphorylation site;IPR023214 HAD superfamily;IPR023298 P-type ATPase, transmembrane domain superfamily;IPR023299 P-type ATPase, cytoplasmic domain N;IPR032630 P-type ATPase, C-terminal;IPR032631 P-type ATPase, N-terminal;IPR036412 HAD-like superfamily;IPR044492 P-…		10 (i109-128o140-159i340-363o389-411i903-921o941-960i981- 1004o1024-1044i1051-1070o1090-1109i)	1191
chaperones	DSO57_1025376	STI1_4		11.5965	10.567	-1.02953	PF13181;PF13414;PF13424;PF13432;PF17830	IPR006636 Heat shock chaperonin-binding;IPR011990 Tetratricopeptide-like helical domain superfamily;IPR013026 None;IPR019734 Tetratricopeptide repeat;IPR041243 STI1 domain			575
unknown	DSO57_1026842	Unknown	transmembrane	13.3477	13.3787	0.03096				2 (i159-174o180-198i)	576
transport	DSO57_1026944	MFS transporter		11.7359	13.5264	1.79049	PF00854	IPR000109 Proton-dependent oligopeptide transporter family;IPR018456 PTR2 family proton/oligopeptide symporter, conserved site;IPR036259 MFS transporter superfamily		10 (o87-105i112-134o146-167i188-208o220-240i302-320o340- 369i381-406o469-488i500-521o)	542
chaperones	DSO57_1028158	HSP-20 family		11.9034	10.9744	-0.92904	PF00011;PF17886	IPR002068 Alpha crystallin/Hsp20 domain;IPR008978 HSP20-like chaperone;IPR031107 Small heat shock protein HSP20			144
chaperones	DSO57_1028384	SWA2_1		10.3734	11.7315	1.35814	PF13181	IPR011990 Tetratricopeptide-like helical domain superfamily;IPR013026 None;IPR019734 Tetratricopeptide repeat;IPR036869 Chaperone J-domain superfamily			691
DNA binding	DSO57_1029495	FAR1 domain		3.56e-05	6.82716	6.82712	PF03101	IPR004330 FAR1 DNA binding domain			203
metabolism	DSO57_1029821	GUP1_1		12.8945	11.6116	-1.2829	PF03062	IPR004299 Membrane bound O-acyl transferase, MBOAT		11 (o73-92i133-150o178-198i219-238o344-362i382-403o423- 443i488-512o518-535i556-575o581-602i)	628
metabolism	DSO57_1030034	ICL1_2		20.0804	20.032	-0.04836	PF00463;PF13714	IPR006254 Isocitrate lyase;IPR015813 Pyruvate/Phosphoenolpyruvate kinase-like domain superfamily;IPR018523 Isocitrate lyase/phosphorylmutase, conserved site;IPR039556 ICL/PEPM domain;IPR040442 Pyruvate kinase-like domain superfamily			555
chaperones	DSO57_1030297	HSP-20 family		11.8432	10.9827	-0.86054	PF00011	IPR002068 Alpha crystallin/Hsp20 domain;IPR008978 HSP20-like chaperone;IPR031107 Small heat shock protein HSP20			202
unknown	DSO57_1030539	Unknown	GPCR-like	11.8596	15.7505	3.89087				7 (o6-29i41-63o83-100i112-131o156-182i210-230o242-262i)	310
unknown	DSO57_1030541	Unknown	GPCR-like	11.8145	16.8895	5.07508				7 (o6-29i41-63o83-100i112-131o157-179i210-229o249-267i)	319
chaperones	DSO57_1030771	calnexin		12.0915	11.9607	-0.13085	PF00262	IPR001580 Calreticulin/calnexin;IPR009033 Calreticulin/calnexin, P domain superfamily;IPR013320 Concanavalin A-like lectin/glucanase domain superfamily;IPR018124 Calreticulin/calnexin, conserved site	SignalP(1-20,cutsite=IHA-ED,prob=0.8881)	1 (n7-15c20/21o504-527i)	562
signaling	DSO57_1031378	dSlo	GPCR	8.34696	10.3566	2.00963	PF03493	IPR003929 Calcium-activated potassium channel BK, alpha subunit;IPR036291 NAD(P)-binding domain superfamily		7 (o12-32i44-65o77-99i111-131o154-177i189-207o219-243i)	960
chaperones	DSO57_1033354	LONRF		9.16463	9.5923	0.427675	PF00097;PF02190;PF13445;PF13920;PF13923	IPR001841 Zinc finger, RING-type;IPR003111 Lon, substrate-binding domain;IPR013083 Zinc finger, RING/FYVE/PHD-type;IPR015947 PUA-like superfamily;IPR017907 Zinc finger, RING-type, conserved site;IPR027370 RING-type zinc-finger, LisH dimerisation motif			422
unknown	DSO57_1033975	Unknown	GPCR-like	9.95421	13.9182	3.96394				7 (o12-35i47-68o88-105i117-135o163-185i221-244o259-278i)	335
metabolism	DSO57_1034273	AKR7A family		10.1926	11.8404	1.6478	PF00248	IPR023210 NADP-dependent oxidoreductase domain;IPR036812 NADP-dependent oxidoreductase domain superfamily			332
DNA binding	DSO57_1034661	FAR1 domain		10.128	9.63298	-0.49506	PF03101	IPR004330 FAR1 DNA binding domain			187
chaperones	DSO57_1034776	HSP-20 family		11.9063	10.9733	-0.93298	PF00011;PF17886	IPR002068 Alpha crystallin/Hsp20 domain;IPR008978 HSP20-like chaperone;IPR031107 Small heat shock protein HSP20			144
DNA binding	DSO57_1035137	Myb protein family		11.6507	11.8391	0.18848	PF00249;PF13921	IPR001005 SANT/Myb domain;IPR009057 Homeobox-like domain superfamily;IPR017877 None;IPR017930 Myb domain			638
chaperones	DSO57_1036078	HSP-20 family		11.8744	10.9721	-0.90231	PF00011;PF17886	IPR002068 Alpha crystallin/Hsp20 domain;IPR008978 HSP20-like chaperone;IPR031107 Small heat shock protein HSP20			144
chaperones	DSO57_1036198	HSP-20 family		11.8019	10.9326	-0.86933	PF00011	IPR002068 Alpha crystallin/Hsp20 domain;IPR008978 HSP20-like chaperone;IPR031107 Small heat shock protein HSP20			206
chaperones	DSO57_1036199	HSPA-1		11.7112	10.9341	-0.77713	PF00011	IPR002068 Alpha crystallin/Hsp20 domain;IPR008978 HSP20-like chaperone;IPR031107 Small heat shock protein HSP20			205
signaling	DSO57_1037547	WC-1 homology	WC-1 homology	8.88945	10.7945	1.90502	PF00989;PF08447;PF13426;PF14598	IPR000014 PAS domain;IPR001610 PAC motif;IPR013655 PAS fold-3;IPR035965 PAS domain superfamily			694
transport	DSO57_1037577	MFS transporter		11.413	13.3997	1.98678	PF07690	IPR011701 Major facilitator superfamily;IPR020846 Major facilitator superfamily domain;IPR036259 MFS transporter superfamily		11 (n3-11c16/17o32-50i57-77o83-107i119-138o150-170i191- 212o232-252i259-278o284-311i323-342o348-371i)	386
DNA binding	DSO57_1038705	Gal4 superfamily		8.19349	9.25315	1.05966	PF00172	IPR001138 Zn(2)-C6 fungal-type DNA-binding domain;IPR036864 Zn(2)-C6 fungal-type DNA-binding domain superfamily			99
metabolism	DSO57_1038916	AOX2_2		12.9559	11.8388	-1.11708	PF01786	IPR002680 Alternative oxidase;IPR038659 Alternative oxidase superfamily			298
unknown	DSO57_1039705	Unknown	transmembrane	11.658	11.7622	0.10423				4 (i15-33o61-84i117-136o151-169i)	331
